# Whole-Genome Analysis of Stress Resistance-Related Genes in *Listeria monocytogenes*

**DOI:** 10.1101/2024.01.30.577952

**Authors:** Xin Dou, Yangtai Liu, Efstathios Z. Panagou, Huajian Zhu, Zhuosi Li, Qingli Dong

## Abstract

*Listeria monocytogenes* is a crucial foodborne pathogen with significant public health implications. This study analyzed whole-genome sequences (WGS) of *L. monocytogenes* strains from public databases, examining associations between resistance genes, lineage, strain type, isolation source, and geography. Results revealed that after eliminating duplicates and strains with incomplete WGS, a total of 316 strains were deemed suitable for subsequent analyses. Within these strains, lineages I and II were extensively distributed, predominantly isolated from clinical and food sources. 56.65% of these strains fell into seven major Clonal Complexes (CC), identified by Multilocus Sequence Typing (MLST), correlating significantly with isolation information. Analysis of 46 resistance-related genes showed a high consistency of resistance genes in the same type of strains, hinting at a potential causal chain of ‘habits-foods-environments evolutions’. Moreover, the standard strains exhibit similar gene carriage rates as the sample strains, with multiple variations observed in acid-resistance genes. In conclusion, through a comprehensive analysis of the *L. monocytogenes* genome sequences, this study deepens our understanding of the differences and associations between its lineage, strain typing, isolation sources, geographical distribution, and resistance genes. It has also explored the potential impact of environmental noise on the expression of these genes, offering a scientific foundation for devising more effective prevention and control strategies against *L. monocytogenes*. Future endeavors should further dissect the functions of stress resistance genes and the variations in their expression, with the aim of gaining a deeper insight into the risks posed by *L. monocytogenes* to public health safety.
