## Supplementary material for "Whole-Genome Analysis of Stress Resistance-Related Genes in *Listeria monocytogenes*": https://docs.google.com/spreadsheets/d/1J1F5xvIJ3JBPXfz4FaxnzVAqYkzTecyl/edit?usp=drive_link&ouid=104369327746861774634&rtpof=true&sd=true

### Sheet: Sheet1
Supplementary Table 2. Distribution of genotypic categories in food, clinical, environmental and animal sources
	No. (%) isolates						Statistical significance of distribution deviation:
Category	Total	Food	Clinical	Environmental	Animal		compared to the whole species
Whole species	316	85(27.07%)	115(36.62%)	52(16.56%)	32(10.19%)		n.a.
Lineage I	134	46(34.59%)	49(36.84%)	16(12.03%)	13(9.77%)		_
CC1	34	6 (17.65%)	13(38.24%)	3(8.82%)	8 (23.53%)		_
CC183	7	7 (100%)	0 (0.0%)	0 (0.0%)	0 (0.0%)		**
CC2	18	3(16.67%)	10(55.56%)	3(16.67%)	1(3.09%)		_
CC217	1	1(100%)	0 (0.0%)	0 (0.0%)	0 (0.0%)		_
CC218	1	1(100%)	0 (0.0%)	0 (0.0%)	0 (0.0%)		_
CC224	5	1(20.00%)	3(60.00%)	0 (0.0%)	1(20.00%)		_
CC288	1	0 (0.0%)	0 (0.0%)	1(100%)	0 (0.0%)		_
CC3	8	4(50.00%)	2(25.00%)	1(12.5%)	0 (0.0%)		_
CC315	1	0 (0.0%)	1(100%)	0 (0.0%)	0 (0.0%)		_
CC388	2	1(50.00%)	1(50.00%)	0 (0.0%)	0 (0.0%)		_
CC4	9	2(22.22%)	2(22.22%)	0 (0.0%)	2(22.22%)		_
CC429	1	0 (0.0%)	1(100%)	0 (0.0%)	0 (0.0%)		_
CC489	1	0 (0.0%)	1(100%)	0 (0.0%)	0 (0.0%)		_
CC5	16	7(43.75%)	5(31.25%)	3(18.75%)	1(6.25%)		_
CC59	1	1(100%)	0 (0.0%)	0 (0.0%)	0 (0.0%)		_
CC6	22	9(40.91%)	9(40.91%)	4(18.18%)	0 (0.0%)		_
CC663	1	1(100%)	0 (0.0%)	0 (0.0%)	0 (0.0%)		_
CC87	4	2(50.00%)	1(25.00%)	1(25.00%)	0 (0.0%)		_
ST66	1	0 (0.0%)	0 (0.0%)	0 (0.0%)	0 (0.0%)		_
Lineage II	158	35(22.29%)	60 (38.22%)	35 (22.29%)	9 (5.73%)		_
CC101	4	2(50.00%)	1(25.00%)	1(25.00%)	0 (0.0%)		_
CC11	2	0 (0.0%)	0 (0.0%)	1(100%)	0 (0.0%)		_
CC121	4	1(25.00%)	1(25.00%)	1(25.00%)	0 (0.0%)		_
CC124	1	1(100%)	0 (0.0%)	0 (0.0%)	0 (0.0%)		_
CC13	1	1(100%)	0 (0.0%)	0 (0.0%)	0 (0.0%)		_
CC14	9	0 (0.0%)	1(11.11%)	3(33.33%)	4(44.44%)		**
CC155	5	2(40.00%)	1(20.00%)	1(20.00%)	0 (0.0%)		_
CC177	1	0 (0.0%)	1(100%)	0 (0.0%)	0 (0.0%)		_
CC18	5	0 (0.0%)	2(40.00%)	2(40.00%)	1(20.00%)		_
CC19	2	0 (0.0%)	1(50.00%)	1(50.00%)	0 (0.0%)		_
CC199	3	3(100%)	0 (0.0%)	0 (0.0%)	0 (0.0%)		_
CC204	2	2(100%)	0 (0.0%)	0 (0.0%)	0 (0.0%)		_
CC21	1	1(100%)	0 (0.0%)	0 (0.0%)	0 (0.0%)		_
CC26	1	0 (0.0%)	1(100%)	0 (0.0%)	0 (0.0%)		_
CC29	3	0 (0.0%)	3(100%)	0 (0.0%)	0 (0.0%)		_
CC321	2	2(100%)	0 (0.0%)	0 (0.0%)	0 (0.0%)		_
CC33	1	0 (0.0%)	0 (0.0%)	1(100%)	0 (0.0%)		_
CC366	1	0 (0.0%)	1(100%)	0 (0.0%)	0 (0.0%)		_
CC37	4	2(50%)	2(50%)	0 (0.0%)	0 (0.0%)		_
CC375	1	1(100%)	0 (0.0%)	0 (0.0%)	0 (0.0%)		_
CC403	1	0 (0.0%)	1(100%)	0 (0.0%)	0 (0.0%)		_
CC412	3	0 (0.0%)	2(100%)	0 (0.0%)	0 (0.0%)		_
CC415	4	1(25.00%)	3 (75.00%)	0 (0.0%)	0 (0.0%)		_
CC570	1	1(100%)	0 (0.0%)	0 (0.0%)	0 (0.0%)		_
CC7	29	4(13.79%)	11 (37.93%)	6 (20.69%)	4(13.79%)		_
CC8	35	5(14.29%)	20 (57.14%)	7 (20.00%)	0 (0.0%)		*
CC89	1	0 (0.0%)	1(100%)	0 (0.0%)	0 (0.0%)		_
CC9	25	3(12.00%)	6(24.00%)	10 (40.00%)	0 (0.0%)		**
CC90	1	1(100%)	0 (0.0%)	0 (0.0%)	0 (0.0%)		_
ST1064	1	1(100%)	0 (0.0%)	0 (0.0%)	0 (0.0%)		_
ST13	1	0 (0.0%)	0 (0.0%)	1(100%)	0 (0.0%)		_
ST790	1	0 (0.0%)	1(100%)	0 (0.0%)	0 (0.0%)		_
ST626	1	0 (0.0%)	0 (0.0%)	1(100%)	0 (0.0%)		_
ST798	1	1(100%)	0 (0.0%)	0 (0.0%)	0 (0.0%)		_
Lineage III	21	4(19.05%)	5 (23.81%)	1(4.76%)	6(28.57%)		*
CC1070	1	0 (0.0%)	0 (0.0%)	0 (0.0%)	1(100%)		_
CC1180	2	0 (0.0%)	1(100%)	0 (0.0%)	0 (0.0%)		_
CC131	3	1(50.0%)	1 (50.0%)	0 (0.0%)	0 (0.0%)		_
CC1510	1	0 (0.0%)	1(100%)	0 (0.0%)	0 (0.0%)		_
CC262	1	1(100%)	0 (0.0%)	0 (0.0%)	0 (0.0%)		_
CC440	1	0 (0.0%)	1(100%)	0 (0.0%)	0 (0.0%)		_
CC69	7	1(14.29%)	0 (0.0%)	0 (0.0%)	3(42.86%)		_
ST1069	1	0 (0.0%)	0 (0.0%)	0 (0.0%)	1(100%)		_
ST1194	1	0 (0.0%)	0 (0.0%)	0 (0.0%)	1(100%)		_
ST1754	1	0 (0.0%)	1(100%)	0 (0.0%)	0 (0.0%)		_
ST2638	2	1(50.0%)	0 (0.0%)	1(50.0%)	0 (0.0%)		_
Lineage IV	3	0 (0.0%)	1 (33.33%)	0 (0.0%)	2 (66.67%)		_
ST563	2	0 (0.0%)	0 (0.0%)	0 (0.0%)	2(100%)		_
ST569	1	0 (0.0%)	1 (100%)	0 (0.0%)	0 (0.0%)		_
*, p < 0.05；**，p < 0.01；***，p < 0.001
