## Supplementary material for "Whole-Genome Analysis of Stress Resistance-Related Genes in *Listeria monocytogenes*": https://docs.google.com/spreadsheets/d/1zNzC3k_EQRzeQYRjVc9TfpaE3JvRY5mS/edit?usp=drive_link&ouid=104369327746861774634&rtpof=true&sd=true

### Sheet: Sheet1
Supplementary Table 3. Distribution of genotypic categories in different isolation regions
	No. (%) isolates								Statistical significance of distribution deviation:
Category	Total	European	North America	South America	Asia	Oceania	Africa		compared to the whole species
Whole species	316	117(37.26%)	160(50.96%)	1(0.32%)	31(9.87%)	4(1.27%)	1(0.32%)		n.a.
Lineage I	135	39(29.32%)	74(56.64%)	1(0.75%)	19(14.29%)	0(0.00%)	0(0.00%)		_
CC1	34	9(26.47%)	15(44.12%)	0(0.00%)	10(29.41%)	0(0.00%)	0(0.00%)		*
CC183	7	0(0.00%)	7(100%)	0(0.00%)	0(0.00%)	0(0.00%)	0(0.00%)		_
CC2	18	11(61.11%)	7(38.89%)	0(0.00%)	0(0.00%)	0(0.00%)	0(0.00%)		_
CC217	1	0(0.00%)	1(100%)	0(0.00%)	0(0.00%)	0(0.00%)	0(0.00%)		_
CC218	1	1(100%)	0(0.00%)	0(0.00%)	0(0.00%)	0(0.00%)	0(0.00%)		_
CC224	5	1(20.00%)	0(0.00%)	0(0.00%)	4(80.00%)	0(0.00%)	0(0.00%)		***
CC288	1	0(0.00%)	1(100%)	0(0.00%)	0(0.00%)	0(0.00%)	0(0.00%)		_
CC3	8	0(0.00%)	6(85.71%)	0(0.00%)	1(14.29%)	0(0.00%)	0(0.00%)		_
CC315	1	1(100%)	0(0.00%)	0(0.00%)	0(0.00%)	0(0.00%)	0(0.00%)		_
CC33	1	1(100%)	0(0.00%)	0(0.00%)	0(0.00%)	0(0.00%)	0(0.00%)		_
CC344	1	1(100%)	0(0.00%)	0(0.00%)	0(0.00%)	0(0.00%)	0(0.00%)		_
CC388	2	0(0.00%)	2(100%)	0(0.00%)	0(0.00%)	0(0.00%)	0(0.00%)		_
CC4	9	4(44.44%)	3(33.33%)	0(0.00%)	2(22.22%)	0(0.00%)	0(0.00%)		_
CC429	1	0(0.00%)	1(100%)	0(0.00%)	0(0.00%)	0(0.00%)	0(0.00%)		_
CC489	1	0(0.00%)	0(0.00%)	1(100%)	0(0.00%)	0(0.00%)	0(0.00%)		_
CC5	16	0(0.00%)	15(100%)	0(0.00%)	0(0.00%)	0(0.00%)	0(0.00%)		**
CC59	1	1(100%)	0(0.00%)	0(0.00%)	0(0.00%)	0(0.00%)	0(0.00%)		_
CC6	22	9(40.91%)	13(59.09%)	0(0.00%)	0(0.00%)	0(0.00%)	0(0.00%)		_
CC663	1	0(0.00%)	1(100%)	0(0.00%)	0(0.00%)	0(0.00%)	0(0.00%)		_
CC87	4	0(0.00%)	2(50.00%)	0(0.00%)	2(50.00%)	0(0.00%)	0(0.00%)		_
Lineage II	157	72(45.86%)	69(43.95%)	1(0.64%)	10(6.37%)	4(2.55%)	1(0.64%)		_
CC101	4	2(50.00%)	1(25.00%)	0(0.00%)	1(25.00%)	0(0.00%)	0(0.00%)		_
CC11	2	0(0.00%)	2(100%)	0(0.00%)	0(0.00%)	0(0.00%)	0(0.00%)		_
CC121	4	4(100%)	0(0.00%)	0(0.00%)	0(0.00%)	0(0.00%)	0(0.00%)		_
CC124	1	1(100%)	0(0.00%)	0(0.00%)	0(0.00%)	0(0.00%)	0(0.00%)		_
CC13	1	1(100%)	0(0.00%)	0(0.00%)	0(0.00%)	0(0.00%)	0(0.00%)		_
CC14	9	4(44.44%)	0(0.00%)	0(0.00%)	4(44.44%)	1(11.11%)	0(0.00%)		**
CC155	5	1(20.00%)	2(40.00%)	0(0.00%)	1(20.00%)	1(20.00%)	0(0.00%)		_
CC177	1	0(0.00%)	1(100%)	0(0.00%)	0(0.00%)	0(0.00%)	0(0.00%)		_
CC18	5	3(60.00%)	1(20.00%)	0(0.00%)	1(20.00%)	0(0.00%)	0(0.00%)		_
CC19	2	1(50.00%)	1(50.00%)	0(0.00%)	0(0.00%)	0(0.00%)	0(0.00%)		_
CC199	3	1(33.33%)	2(66.67%)	0(0.00%)	0(0.00%)	0(0.00%)	0(0.00%)		_
CC204	2	0(0.00%)	0(0.00%)	0(0.00%)	0(0.00%)	1(50.00%)	1(50.00%)		_
CC21	1	0(0.00%)	1(100%)	0(0.00%)	0(0.00%)	0(0.00%)	0(0.00%)		_
CC26	1	1(100%)	0(0.00%)	0(0.00%)	0(0.00%)	0(0.00%)	0(0.00%)		_
CC29	3	1(33.33%)	2(66.67%)	0(0.00%)	0(0.00%)	0(0.00%)	0(0.00%)		_
CC321	2	0(0.00%)	2(100%)	0(0.00%)	0(0.00%)	0(0.00%)	0(0.00%)		_
CC33	1	0(0.00%)	0(0.00%)	0(0.00%)	1(100%)	0(0.00%)	0(0.00%)		_
CC366	1	0(0.00%)	1(100%)	0(0.00%)	0(0.00%)	0(0.00%)	0(0.00%)		_
CC37	4	0(0.00%)	4(100%)	0(0.00%)	0(0.00%)	0(0.00%)	0(0.00%)		_
CC375	1	0(0.00%)	1(100%)	0(0.00%)	0(0.00%)	0(0.00%)	0(0.00%)		_
CC403	1	1(100%)	0(0.00%)	0(0.00%)	0(0.00%)	0(0.00%)	0(0.00%)		_
CC412	3	3(100%)	0(0.00%)	0(0.00%)	0(0.00%)	0(0.00%)	0(0.00%)		_
CC415	4	1(25.00%)	3(75.00%)	0(0.00%)	0(0.00%)	0(0.00%)	0(0.00%)		_
CC570	1	0(0.00%)	1(100%)	0(0.00%)	0(0.00%)	0(0.00%)	0(0.00%)		_
CC7	29	16(55.17%)	12(41.38%)	1(3.45%)	0(0.00%)	0(0.00%)	0(0.00%)		_
CC8	35	11(31.43%)	24(68.57%)	0(0.00%)	0(0.00%)	0(0.00%)	0(0.00%)		_
CC89	1	1(100%)	0(0.00%)	0(0.00%)	0(0.00%)	0(0.00%)	0(0.00%)		_
CC9	25	18(72.00%)	4(16.00%)	0(0.00%)	2(8.00%)	1(4.00%)	0(0.00%)		*
CC90	1	1(100%)	0(0.00%)	0(0.00%)	0(0.00%)	0(0.00%)	0(0.00%)		_
ST1064	1	0(0.00%)	1(100%)	0(0.00%)	0(0.00%)	0(0.00%)	0(0.00%)		_
ST13	1	0(0.00%)	1(100%)	0(0.00%)	0(0.00%)	0(0.00%)	0(0.00%)		_
ST790	1	0(0.00%)	1(100%)	0(0.00%)	0(0.00%)	0(0.00%)	0(0.00%)		_
ST798	1	0(0.00%)	1(100%)	0(0.00%)	0(0.00%)	0(0.00%)	0(0.00%)		_
Lineage III	21	6(28.57%)	14(66.67%)	0(0.00%)	1(4.76%)	0(0.00%)	0(0.00%)		_
CC1070	1	0(0.00%)	1(100%)	0(0.00%)	0(0.00%)	0(0.00%)	0(0.00%)		_
CC1180	2	0(0.00%)	2(100%)	0(0.00%)	0(0.00%)	0(0.00%)	0(0.00%)		_
CC131	3	2(66.67%)	1(33.33%)	0(0.00%)	0(0.00%)	0(0.00%)	0(0.00%)		_
CC1510	1	0(0.00%)	1(100%)	0(0.00%)	0(0.00%)	0(0.00%)	0(0.00%)		_
CC262	1	0(0.00%)	1(100%)	0(0.00%)	0(0.00%)	0(0.00%)	0(0.00%)		_
CC440	1	0(0.00%)	1(100%)	0(0.00%)	0(0.00%)	0(0.00%)	0(0.00%)		_
CC69	7	4(57.14%)	2(28.57%)	0(0.00%)	1(14.29%)	0(0.00%)	0(0.00%)		_
ST1069	1	0(0.00%)	1(100%)	0(0.00%)	0(0.00%)	0(0.00%)	0(0.00%)		_
ST1194	1	0(0.00%)	1(100%)	0(0.00%)	0(0.00%)	0(0.00%)	0(0.00%)		_
ST1754	1	0(0.00%)	1(100%)	0(0.00%)	0(0.00%)	0(0.00%)	0(0.00%)		_
ST2638	2	0(0.00%)	2(100%)	0(0.00%)	0(0.00%)	0(0.00%)	0(0.00%)		_
Lineage IV	3	0(0.00%)	3(100%)	0(0.00%)	0(0.00%)	0(0.00%)	0(0.00%)		_
ST563	2	0(0.00%)	2(100%)	0(0.00%)	0(0.00%)	0(0.00%)	0(0.00%)		_
ST569	1	0(0.00%)	1(100%)	0(0.00%)	0(0.00%)	0(0.00%)	0(0.00%)		_
*, p < 0.05；**，p < 0.01；***，p < 0.001
